# Cell non-autonomous interactions during non-immune stromal progression in the breast tumor microenvironment

**DOI:** 10.1101/540112

**Authors:** Raditya Utama, Anja Bastian, Narayanan Sadagopan, Ying Jin, Eric Antoniou, Qing Gao, Yinghui J. Huang, Sailesh Gopalakrishna-Pillai, Peter P. Lee, Gurinder S. Atwal

## Abstract

**Summary:** The breast tumor microenvironment of primary and metastatic sites is a complex milieu of differing cell populations, consisting of tumor cells and the surrounding stroma. Despite recent progress in delineating the immune component of the stroma, the genomic expression landscape of the non-immune stroma (NIS) population and their role in mediating cancer progression and informing effective therapies are not well understood. Here we obtained 52 cell-sorted NIS and epithelial tissue samples across 37 patients from i) normal breast, ii) normal breast adjacent to primary tumor, iii) primary tumor, and iv) metastatic tumor sites. Deep RNA-seq revealed diverging gene expression profiles as the NIS evolves from normal to metastatic tumor tissue, with intra-patient normal-primary variation comparable to inter-patient variation. Significant expression changes between normal and adjacent normal tissue support the notion of a cancer field effect, but extended out to the NIS. Most differentially expressed protein-coding genes and lncRNAs were found to be associated with pattern formation, embryogenesis, and the epithelial-mesenchymal transition. We validated the protein expression changes of a novel candidate gene, C2orf88, by immunohistochemistry staining of representative tissues. Significant mutual information between epithelial ligand and NIS receptor gene expression, across primary and metastatic tissue, suggests a unidirectional model of molecular signaling between the two tissues. Furthermore, survival analyses of 827 luminal breast tumor samples demonstrated the predictive power of the NIS gene expression to inform clinical outcomes. Together, these results highlight the evolution of NIS gene expression in breast tumors and suggest novel therapeutic strategies targeting the microenvironment.
