## Supplemental Table and Figures for "Cell non-autonomous interactions during non-immune stromal progression in the breast tumor microenvironment"

### Sheet: Sheet2
Clinical and Batch Information
1st Batch	Tissue Type	Cell Type	Tmr Type	Therapy	ER	PR	HER2	Treatment	Grade	Ki67 assay?
BC213_C_N	Normal	Stroma	IDC W/DCIS	NO	P	P	N		2	Not in pathology report
BC192_C_N	Normal	Stroma	IDC	NO	P	P	P		3	Not in pathology report
BC193_C_N	Normal	Stroma	ILC	NO	P	P	N		2	Unfavorable (20%)
BC208_E_P	Primary	epithelial/cancer	Invasive mammary	NO	P	P	N		2	Not in pathology report
BC204_E_P	Primary	epithelial/cancer	Intracystic Papillary	NO	P	P	N			Not in pathology report
BC208_C_P	Primary	Stroma	Invasive mammary	NO	P	P	N		2	Not in pathology report
BC213_C_P	Primary	Stroma	IDC W/DCIS	NO	P	P	N		2	Not in pathology report
BC192_C_P	Primary	Stroma	IDC	NO	P	P	P		3	Not in pathology report
BC193_C_P	Primary	Stroma	ILC	NO	P	P	N		2	Unfavorable (20%)
BC202_E_M	Metastatic- Brain	epithelial/cancer	Adenocarcinoma	yes	P	N	P			Not in pathology report
BC202_C_M	Metastatic- Brain	Stroma	Adenocarcinoma	yes	P	N	P			Not in pathology report
Skin_E_M	Metastatic- Skin	epithelial/cancer	IDC	YES	P	N	N	Currently on capecitabine
2nd Batch	Tissue Type	Cell Type	Tmr Type	Therapy	ER	PR	HER2	Treatment	Grade	Ki67 assay?
MB17_C_M	Metastatic-Liver	Stroma	IDC	YES	P	P	N
BC219_C_P	Primary	Stroma	IDC	NO	P	P	N		3	Not in pathology report
BC221_C_P	Primary	Stroma	ILC	NO	P	P	N		2	Not in pathology report
BC228_E_M	Metastatic-Brain	epithelial/cancer	IDC	YES	P	N	EQ			Not in pathology report
BC228_C_M	Metastatic-Brain	Stroma	IDC	YES	P	N	EQ			Not in pathology report
BC236_C_P	Primary	Stroma	IDC	NO	P	N	N		3	Not in pathology report
BC237_E_M	Metastatic - brain	epithelial/cancer	IDC	YES	P	N	P			Not in pathology report
3rd batch	Tissue Type	Cell Type	Tmr Type	Therapy	ER	PR	HER2	Treatment	Grade	Ki67 assay?
BC240_C_N	Normal - left prophylactic (tumor on the right breast)	stroma	IDC	N	P	P	N		3	Not in pathology report			* tumor type & molecular subtypes are for BC240 tumor, but are included for reference
BC248_C_P	primary tumor	stroma	IDC	N	P	P	N		2	Intermediate (12-16%)
4th batch	Tissue Type	Cell Type	Tmr Type	Therapy	ER	PR	HER2	Treatment	Grade	Ki67 assay?
BC273_E_P	primary tumor	epithelial	IDC	Y	P	N	N		Cannot be determined	Not in pathology report
BC271_C_P	primary tumor	stroma	IDC W/ ILC FEATURES		P	P	N		2	Not in pathology report
BC279_E_M	Metastatic - brain	epithelial			P	P	EQ			Not in pathology report
BC274_C_P	primary	stroma	IDC	Y	P	N	EQ		Cannot be determined	Not in pathology report
MBC27_C_M	Metastatic - bone	stroma			P	P	P
5th batch	Tissue Type	Cell Type	Tmr Type	Therapy	ER	PR	HER2	Treatment	Grade	Ki67 assay?
BC294L_C_N	normal BRCA+ breast	Stroma	no tumor (prophylatic bilateral mastectomy)	No
BC297L_C_N	normal BRCA+ breast	Stroma	no tumor (prophylatic bilateral mastectomy)	No
6th batch	Tissue Type	Cell Type	Tmr Type	Therapy	ER	PR	HER2	Treatment	Grade	Ki67 assay?	Library ID	Barcode
BC307L_C_N	normal BRCA+ breast	Stroma	no tumor (prophylatic bilateral mastectomy)	No							18001	GTGGCC	RNA-seq-20
BC307R_E_N	normal BRCA+ breast	Epithelial	no tumor (prophylatic bilateral mastectomy)	No							18004	GAGTGG	RNA-seq-23
BC310L_C_N	normal BRCA+ breast	Stroma	no tumor (prophylatic bilateral mastectomy)	No							18005	ACTGAT	RNA-seq-25
BC311L_E_N	normal BRCA+ breast	Epithelial	no tumor (prophylatic bilateral mastectomy)	No							18010	TGACCA	RNA-seq-4
BC248v2_C_P (resequenced)	primary tumor	Stroma	IDC	No	P	P	N				14704	GTTTCG	RNA-seq-21
MB16v2_C_M (resequenced)	Metastatic-Liver	Stroma	IDC	YES	P	N	N
BC325L_E_N	normal BRCA+ breast	Epithelial	no tumor (prophylatic bilateral mastectomy)
7th batch	Tissue Type	Cell Type	Tmr Type	Therapy	ER	PR	HER2	Treatment	Grade	Ki67 assay?	Library ID	Barcode
BC311L_C_N	normal BRCA+ breast	Storma	no tumor (prophylatic bilateral mastectomy)	No							18009	CGATGT	RNA-seq-2
MBC30 _C_M	metastasis - liver	Stroma	IDC	Yes	P	P	P				17325	TGACCA	RNA-seq-4
BC208v2_C_P (resequenced)	Primary	Stroma	Invasive mammary	NO	P	P	N		2	Not in pathology report
BC325L_C_N	normal BRCA+ breast	Stroma	no tumor (prophylatic bilateral mastectomy)
8th batch (resequenced)	Tissue Type	Cell Type	Tmr Type	Therapy	ER	PR	HER2	Treatment	Grade	Ki67 assay?	Library ID	Barcode
BC297Lv2_E_N (resequenced)	normal BRCA+ breast	Epithelial	no tumor (prophylatic bilateral mastectomy)	No
BC273v2_E_P (resequenced)	primary tumor	epithelial	IDC	Y	P	N	N		Cannot be determined	Not in pathology report
BC274v2_E_P (resequenced)	primary tumor	epithelial	IDC	Y	P	N	EQ		Cannot be determined	Not in pathology report
BC278v2_E_P (resequenced)	primary tumor	epithelial	IDC		P	P	EQ		2	Not in pathology report
MBC30v2_E_M (resequenced)	metastasis - liver	Epithelial	IDC	Yes	P	P	P				17324	CGATGT	RNA-seq-2
9th batch (resequenced)	Tissue Type	Cell Type	Tmr Type	Therapy	ER	PR	HER2	Treatment	Grade	Ki67 assay?	Library ID	Barcode
BC208v2_C_N (resequenced)	Normal	Stroma	Invasive mammary	NO	P	P	N		2	Not in pathology report
BC248v2_C_N (resequenced)	Normal	stroma	IDC	N	P	P	N		2	Intermediate (12-16%)			* tumor type & molecular subtypes are for BC248 tumor, but are included for reference
BC271v2_C_N (resequenced)	Normal	stroma	IDC W/ ILC FEATURES		P	P	N		2	Not in pathology report
				yellow =	Epithelial < 2tpm
Table 1				orange =	| Δ Epithelial | < 2tpm
Prophylactic Normal (6 Samples) vs Primary Tumor (10 Samples)
			Non-immune Stromal (NIS)		Epithelial
Genes	Ensembl Id	qval	Normal (tpm)	Primary (tpm)	Normal (tpm)	Primary (tpm)
KANK4	ENSG00000132854	2.50934e-14	5.34213	0.270325	10.8338	1.19331
RN7SL1	ENSG00000283029	7.93521e-07	0.521554	3808.45	83.2295	43.5774
TMTC2	ENSG00000179104	1.95403e-05	8.19003	1.38503	6.27745	3.86473
IL11	ENSG00000095752	0.000606754	52.6922	3.25674	9.66141	10.9127
ATP2A3	ENSG00000074370	0.000606754	4.69195	0.509541	4.48468	1.13692
ZFP36L1	ENSG00000185650	0.000891172	231.268	38.5197	132.763	111.214
IL13RA2	ENSG00000123496	0.00214361	42.7026	3.35545	0.00433728	15.678
MT-ND5	ENSG00000198786	0.00231346	2241.76	134.904	986.998	557.476
FHOD3	ENSG00000134775	0.00255899	19.41	3.29279	7.07186	8.1456
TNC	ENSG00000041982	0.00316741	562.944	50.8815	144.635	238.261
PTP4A1	ENSG00000112245	0.00316741	378.189	76.8314	131.911	112.42
CCNI	ENSG00000118816	0.00332055	644.279	143.185	257.37	437.582
MT-ND4	ENSG00000198886	0.0036841	4963.95	329.53	1725.78	1593.33
SCD5	ENSG00000145284	0.00369581	10.3016	2.52818	56.3305	9.28893
BCL9L	ENSG00000186174	0.00526812	87.5499	15.8571	28.0177	45.0135
LINC01197	ENSG00000248441	0.00526812	0.0558528	0.457983	0.0896579	0.234066
TREM1	ENSG00000124731	0.00532557	10.9282	0.973591	0.00822823	13.0795
MT-ATP6	ENSG00000198899	0.00615546	5629.83	383.976	2367.37	1979.43
HIST1H3B	ENSG00000274267	0.0064449	0.422635	31.9414	1.2744	1.67748
GPR65	ENSG00000140030	0.0112329	0.00445802	0.222874	0.00152321	0.218068
HIST1H2BK	ENSG00000197903	0.0112329	12.9741	48.3394	18.4142	34.8246
NPM1P40	ENSG00000236523	0.0144485	0.698031	7.17856	4.43961	1.10291
GRIA3	ENSG00000125675	0.0144485	13.3225	3.36876	0.0654332	6.97842
RP4-622L5.2	ENSG00000250135	0.0144485	0.489791	4.03141	1.68739	4.04148
CMIP	ENSG00000153815	0.0144485	61.5298	9.2549	32.7172	25.8038
SNHG25	ENSG00000266402	0.0144485	2.02703	58.5992	3.60734	3.89865
ALOX5AP	ENSG00000132965	0.0172754	9.91439	0.353383	1.98341	1.74318
HIST1H2AC	ENSG00000180573	0.0180019	7.91501	22.8807	16.297	19.758
TRPC6	ENSG00000137672	0.0180019	0.218172	1.98164	0.341894	1.49157
MT-ND3	ENSG00000198840	0.0180019	2091.15	378.182	1329.31	1349.28
MT-ND4L	ENSG00000212907	0.0180019	5156.67	530.855	1892.63	1667.56
HIST1H2AH	ENSG00000274997	0.0180019	0.506473	21.0787	1.17616	1.70296
MARCKSL1	ENSG00000175130	0.0183081	64.4288	7.56442	87.4558	26.5667
MIRLET7BHG	ENSG00000197182	0.0219167	4.63119	8.34297	5.55666	7.39961
AC010970.2	ENSG00000225840	0.0219167	0.595061	16.4375	2.28966	6.38788
HIST1H2BL	ENSG00000185130	0.0226151	0.2243	7.52371	0.470121	1.18264
SEZ6L2	ENSG00000174938	0.0252831	15.7682	1.8929	4.46881	6.39745
SYNE3	ENSG00000176438	0.0252831	0.915458	3.54281	0.247399	3.71209
ENSAP2	ENSG00000259032	0.0252831	0.645132	7.65013	15.6376	1.75551
HIST1H2AM	ENSG00000278677	0.026348	0.723135	17.5874	2.02615	1.50444
RP11-54O7.3	ENSG00000223764	0.026348	2.74973	0.663338	0.00258291	0.751937
XYLT1	ENSG00000103489	0.0268559	38.4194	11.1884	1.58896	13.0058
HIST1H2BC	ENSG00000180596	0.0270224	2.92045	22.2199	6.39747	6.65229
MT-CYB	ENSG00000198727	0.0270224	2955.41	322.325	1574.27	1281.6
PTPRN	ENSG00000054356	0.0270224	124.347	2.21865	0.211354	5.22498
SNHG9	ENSG00000255198	0.0270224	6.3579	21.7501	8.33212	18.0943
AC005301.9	ENSG00000283633	0.0270224	13.5119	1.48262	24.2828	8.24145
SCARNA2	ENSG00000270066	0.0270224	0.515987	13.5648	0.950617	2.35202
NBPF26	ENSG00000273136	0.0270224	25.7076	8.49881	10.4107	16.4855
PCGF2	ENSG00000278644	0.0272307	15.1159	4.3946	9.37698	10.7662
PCGF2	ENSG00000277258	0.0272307	15.1159	4.3946	9.37698	10.7662
METTL12	ENSG00000214756	0.0307309	2.17163	51.6374	4.1321	6.07271
CH507-513H4.4	ENSG00000280614	0.0307309	6.25532	94.2273	13.9349	38.782
CH507-513H4.3	ENSG00000281181	0.0307309	6.25532	94.2273	13.9349	38.782
CH507-513H4.6	ENSG00000280800	0.0307309	6.25532	94.2273	13.9349	38.782
RNF103-CHMP3	ENSG00000249884	0.0323913	0.315688	1.46243	0.78263	0.787289
GDF5	ENSG00000125965	0.0336914	0.22902	3.88431	0.484402	6.3265
LINC00473	ENSG00000223414	0.0336914	5.25288	0.464704	0.0681557	0.263529
"SEPT6"	ENSG00000125354	0.0351678	28.6937	5.51372	11.4353	13.8873
ABHD17C	ENSG00000136379	0.0366911	12.2863	4.05843	11.1054	6.08639
MMP7	ENSG00000137673	0.0366911	7.1109	0.67181	923.858	2.26159
MBNL2	ENSG00000139793	0.0366911	86.6428	19.1819	42.1446	31.6383
AP003419.11	ENSG00000256514	0.0366911	24.3491	2.16023	6.82562	18.0092
SHANK3	ENSG00000283243	0.0366911	1.77284	0.33849	1.0404	2.90867
HIST1H2BJ	ENSG00000124635	0.0383026	0.923626	17.7556	1.97677	3.15033
HIST2H2AB	ENSG00000184270	0.0389496	0.500977	10.3697	0.884408	1.14974
PID1	ENSG00000153823	0.0389496	54.8117	7.83444	0.199272	17.0534
KLF3	ENSG00000109787	0.0416942	23.7146	6.62009	21.2917	11.0832
HIST1H4H	ENSG00000158406	0.0416942	1.7089	23.1492	3.09248	4.34595
MTATP6P1	ENSG00000248527	0.0422739	1142.84	80.0446	529.037	420.85
HIST1H2BO	ENSG00000274641	0.0422739	0.517282	12.2247	0.949867	1.27066
HIST1H2AI	ENSG00000196747	0.0427406	0.733144	21.496	1.46891	1.69683
SNAI1	ENSG00000124216	0.0446439	25.2276	3.6026	3.50525	11.1095
MMP9	ENSG00000100985	0.0446439	8.02874	0.502631	1.89082	3.65034
HIST1H2AK	ENSG00000275221	0.0450512	0.518945	6.79325	0.665149	1.38251
FOXP4	ENSG00000137166	0.0451479	18.7483	3.80772	12.3229	12.6305
DLX6-AS1	ENSG00000231764	0.0472237	0.378383	0.85857	0.0905888	0.98502
MT-ND1	ENSG00000198888	0.0483738	3279.98	167.302	848.624	881.753
EEF1A2	ENSG00000101210	0.0483742	2.79439	0.566929	1.8972	3.44115
MTND2P28	ENSG00000225630	0.0488192	85.8719	7.26166	32.8652	31.4912
HIST1H2AE	ENSG00000277075	0.0599535	0.508167	14.2453	2.64659	4.56807
TOX	ENSG00000198846	0.0613984	0.0783611	0.769794	0.103587	0.83763
MT-CO2	ENSG00000198712	0.0613984	5868.15	890.121	4554.23	3047.66
RP1-69D17.4	ENSG00000226149	0.0613984	0.362344	1.76119	0.22016	0.493626
HIST1H1D	ENSG00000124575	0.0665206	0.520765	4.16399	0.670141	0.792973
CASC15	ENSG00000272168	0.0665206	4.3754	1.2121	6.28004	3.21592
HIST4H4	ENSG00000197837	0.0717024	1.10569	15.2673	2.24359	2.26212
KDM7A	ENSG00000006459	0.0734345	11.0461	2.34152	4.72725	7.03309
VDR	ENSG00000111424	0.0757835	24.4081	6.50917	15.7059	16.6731
NAB1	ENSG00000138386	0.0757835	49.1108	14.1539	18.7286	15.9204
TATDN2P3	ENSG00000235205	0.0762328	0.0739809	0.0260509	0	0.00359638
ZNF697	ENSG00000143067	0.082978	11.0344	3.648	0.882964	4.85611
LTBP4	ENSG00000090006	0.0836091	45.3146	11.4175	18.3099	27.4378
C19orf60	ENSG00000006015	0.0836091	13.0244	19.0576	16.2545	18.0721
AP006222.2	ENSG00000228463	0.0836091	3.96496	1.64881	2.38302	3.66837
TTYH3	ENSG00000136295	0.0877181	60.5477	17.2426	27.6574	33.8904
AHCYL1	ENSG00000168710	0.0877181	121.891	29.12	65.7101	67.3387
SERPINB9	ENSG00000170542	0.0877181	4.34947	1.03931	1.79637	2.65241
NPY4R	ENSG00000204174	0.0877181	1.634	0.021844	0.0715552	0.190929
RPL7P49	ENSG00000242931	0.0891187	0.125385	0.489408	0.0238536	0.374048
MT-ND2	ENSG00000198763	0.089362	2682.97	170.574	781.753	946.452
HIST2H2AC	ENSG00000184260	0.0895471	2.61196	50.9911	3.77347	6.32566
ZBTB12	ENSG00000204366	0.0895471	0.720557	0.152045	0.0152994	0.608371
ZBTB12	ENSG00000234196	0.0895471	0.720557	0.152045	0.0152994	0.608371
ZBTB12	ENSG00000237900	0.0895471	0.720557	0.152045	0.0152994	0.608371
ZBTB12	ENSG00000234852	0.0895471	0.720557	0.152045	0.0152994	0.608371
NOMO1	ENSG00000274779	0.0900895	124.112	21.6861	41.6015	97.0819
CSMD2	ENSG00000121904	0.0904132	3.34468	0.873374	0.0036027	1.50141
CHRNE	ENSG00000108556	0.0904132	1.83229	0.107947	0.0782768	0.394005
TAB2	ENSG00000055208	0.0904132	67.8618	18.6624	32.7808	36.56
LMNA	ENSG00000160789	0.0944573	226.215	392.786	313.119	362.317
RP11-456N14.4	ENSG00000283148	0.0944849	0.0603665	0.24989	0.0784007	0.172596
JARID2	ENSG00000008083	0.0963172	10.4499	3.56252	4.8433	6.67621
Table 2
Primary Tumor (10 Samples) vs Metastatic (6 Samples : 2 Brains, 3 Livers, 1 Bone)
			Non-immune Stromal (NIS)		Epithelial
Genes	Ensembl Id	qval	Primary (tpm)	Metastatic (tpm)	Primary (tpm)	Metastatic (tpm)
SHOX2	ENSG00000168779	8.24e-19	6.30026	0.282755	3.32982	2.11852
HOXA11	ENSG00000005073	1.19e-17	1.0018	0.0569568	0.873392	0.524019
HOXD4	ENSG00000170166	3.37e-12	1.18639	0.0223834	0.640113	1.08581
NRN1	ENSG00000124785	4.15e-12	16.9206	0.405308	10.7808	2.86926
HOXC10	ENSG00000180818	1.05e-11	4.22132	0.857419	8.33586	5.0359
AC012531.25	ENSG00000260597	5.8e-10	1.70016	0.052777	0.79728	0.710559
HAGLR	ENSG00000224189	1.13e-09	1.04844	0.192254	1.75289	2.83091
HOXA10	ENSG00000253293	3.91e-09	3.81002	0.557651	3.96835	1.35142
TBX5	ENSG00000089225	3.94e-08	2.5327	0.333297	0.834732	0.513097
SIM1	ENSG00000112246	4.01e-08	0.609404	0.0882468	0.444374	0.179998
HOXC6	ENSG00000197757	4.07e-08	10.034	1.102	7.9024	4.73972
HOXC9	ENSG00000180806	4.81e-08	10.0452	0.96044	10.897	5.48946
HOXD3	ENSG00000128652	6.83e-08	2.03317	0.10128	1.03056	1.16251
GSC	ENSG00000133937	1.77e-07	0.898649	0.0893883	0.494603	0.512041
EN1	ENSG00000163064	1.77e-07	4.78618	0.380167	2.22114	1.52476
HOXC8	ENSG00000037965	2.05e-07	10.0526	0.457416	5.5245	2.89258
RP11-324L17.1	ENSG00000272551	3.22e-07	0.585444	0.0161768	0.230249	0.330747
HOXD8	ENSG00000175879	3.5e-07	7.26276	0.273875	4.93043	6.68704
HOXC11	ENSG00000123388	1.29e-06	0.658984	0.178776	1.10431	1.20499
FMN2	ENSG00000155816	1.31e-06	11.7772	2.29923	5.30447	5.19052
LINC00578	ENSG00000228221	1.31e-06	4.62356	0.38548	4.65182	2.71889
HOXD9	ENSG00000128709	3.29e-06	0.795586	0.0416493	0.773015	1.02367
KRTAP1-5	ENSG00000221852	3.86e-06	1.22303	0.11972	1.08879	0.261855
KRTAP1-5	ENSG00000261862	3.86e-06	1.22303	0.11972	1.08879	0.261855
HOTAIR	ENSG00000228630	4.84e-06	0.64439	0.119948	0.896292	1.21303
PKP2	ENSG00000057294	1.29e-05	1.75193	11.9004	11.454	11.962
LINC01116	ENSG00000163364	1.55e-05	12.4192	1.49808	6.10211	7.40313
HOXA9	ENSG00000078399	1.55e-05	6.80292	1.37652	5.91172	1.65369
RP11-834C11.14	ENSG00000273046	2.13e-05	0.87401	0.152371	0.480622	0.642306
FGFR2	ENSG00000066468	3.04e-05	1.67265	9.94118	6.95542	5.13835
HOXD-AS2	ENSG00000237380	4.18e-05	1.60917	0.0862362	1.06931	1.13482
KCNK2	ENSG00000082482	4.22e-05	24.8192	2.92869	6.91727	6.49931
DAPK1	ENSG00000196730	5.08e-05	2.86633	16.2637	10.2845	15.0144
FGD6	ENSG00000180263	0.000136571	3.7219	10.9218	6.74525	10.7298
RP11-834C11.4	ENSG00000250742	0.000169246	7.34443	2.89735	5.9223	3.54529
NINJ2	ENSG00000171840	0.000222106	1.07115	0.280263	2.02351	0.777763
SEMA3F	ENSG00000001617	0.000266189	1.61146	13.2227	8.09957	8.91631
HOXB7	ENSG00000260027	0.000420461	8.72058	1.76036	6.56149	6.17589
PTX3	ENSG00000163661	0.000420461	344.116	50.1804	67.2862	12.7928
MCC	ENSG00000171444	0.000420461	4.82808	13.7183	7.19059	4.96087
FAM225A	ENSG00000231528	0.000420461	2.05242	0.33212	1.67166	1.21378
SEMA4B	ENSG00000185033	0.000725717	3.01945	10.7099	8.81815	10.5543
ST6GAL1	ENSG00000073849	0.000851729	3.21725	17.1067	9.31942	13.4854
PTGER3	ENSG00000050628	0.00119284	0.205924	0.0566729	0.67035	1.01754
HOXC5	ENSG00000172789	0.00120165	1.00058	0.230608	0.508979	0.430132
XG	ENSG00000124343	0.00120165	6.15839	0.760603	3.07209	1.97966
FAM225B	ENSG00000225684	0.00128538	1.25414	0.272925	0.958959	0.547754
UNC5C	ENSG00000182168	0.00156154	0.399227	3.58452	1.28881	0.427821
HTR1F	ENSG00000179097	0.00232479	0.318151	0.0355506	0.430015	0.12387
GALNT13	ENSG00000144278	0.00267072	0.964973	0.448429	0.696003	0.296402
CILP2	ENSG00000160161	0.00268318	0.696688	0.208071	0.936494	0.608222
RP11-401O9.4	ENSG00000273388	0.00305236	7.93687	0.325043	3.0006	1.43947
NOG	ENSG00000183691	0.00359973	1.69815	0.41835	5.43253	1.0662
NBEAP3	ENSG00000223875	0.00401157	0.724861	0.154277	0.893368	0.282097
S100A4	ENSG00000196154	0.00416452	173.78	19.814	105.604	65.0627
HRH1	ENSG00000196639	0.00426521	2.61291	9.86956	1.54866	3.11338
TNNT2	ENSG00000118194	0.00469034	0.423048	1.88721	1.14109	1.12418
TNNT1	ENSG00000105048	0.00565482	2.15603	10.8399	5.42988	9.39981
LMCD1	ENSG00000071282	0.00569201	75.4701	16.8047	34.7833	31.7017
GREB1L	ENSG00000141449	0.00684053	1.33329	0.344697	2.79666	3.83129
ERICH2	ENSG00000204334	0.00741447	1.92421	0.39437	1.70752	1.54002
TBX5-AS1	ENSG00000255399	0.00779738	2.24542	0.236818	0.771848	0.626383
RP4-614C10.2	ENSG00000283196	0.00929094	25.5962	12.7904	16.8446	15.8952
HOXD1	ENSG00000128645	0.0106097	0.166921	0.0180967	0.237489	0.401322
GAS6-AS2	ENSG00000272695	0.0108495	2.69994	1.14973	2.61507	1.53307
RP1-170O19.23	ENSG00000272801	0.0130673	0.911316	0.0907981	0.429366	0.0969849
LINC01117	ENSG00000224577	0.0132825	1.05117	0.175821	0.601583	0.873168
CHRDL1	ENSG00000101938	0.0165569	0.594856	0.116447	1.48198	0.382273
LHFPL2	ENSG00000145685	0.0165569	10.8758	23.5749	13.1886	12.9174
RP11-184M15.1	ENSG00000248187	0.018501	3.87243	0.465995	3.74185	0.658506
EMX2	ENSG00000170370	0.018501	0.674324	0.260432	0.84813	0.474928
HOXA10-AS	ENSG00000253187	0.0190449	1.63711	0.497995	1.18216	0.58322
SULT1A1	ENSG00000196502	0.0191391	1.60446	8.26094	2.22906	3.17388
ADARB1	ENSG00000197381	0.0191391	8.62446	22.8611	14.6277	5.56272
SMYD3	ENSG00000185420	0.0191391	45.7303	18.8653	18.997	18.0888
CD36	ENSG00000135218	0.0191391	9.56924	1.4683	8.14882	2.73808
RP11-123O22.1	ENSG00000250064	0.0191391	4.27776	0.330421	0.923296	1.22955
ADORA2B	ENSG00000170425	0.0194826	2.27727	7.30784	3.34655	1.67233
C2orf88	ENSG00000187699	0.0194826	4.46377	0.700706	1.47389	1.0592
STRIP2	ENSG00000128578	0.0203517	1.19214	4.83546	1.2297	2.47932
HOXC4	ENSG00000198353	0.021397	6.34799	2.27391	4.53329	3.78117
TM4SF1	ENSG00000169908	0.021397	22.9248	98.2252	74.5499	91.4836
SNTB1	ENSG00000172164	0.0215012	5.24305	1.88014	4.02275	1.16474
UCN2	ENSG00000145040	0.0223186	0.486303	2.39214	1.05821	0.640891
ANKRD1	ENSG00000148677	0.0227864	78.4768	6.70761	43.7583	24.4616
RAPGEF3	ENSG00000079337	0.0227864	0.74195	1.91904	2.23437	1.73238
CNTNAP3B	ENSG00000154529	0.023461	1.55945	9.89531	6.39779	1.69604
COL7A1	ENSG00000114270	0.027234	8.29268	37.1736	16.2163	10.6494
AKNAD1	ENSG00000162641	0.0291722	0.744127	0.259571	0.547358	0.393862
HOXB6	ENSG00000108511	0.0336594	3.99509	1.58835	3.00688	4.1482
ZNF560	ENSG00000198028	0.0372932	0.464906	0.127831	0.303639	0.181096
SPON2	ENSG00000159674	0.0385619	78.258	14.8759	18.4446	22.603
EVI2A	ENSG00000126860	0.0396314	3.61034	0.579165	2.13028	1.20186
PLEKHG3	ENSG00000126822	0.0438965	2.92531	9.59107	14.2517	19.0722
COL10A1	ENSG00000123500	0.0443313	4.72535	1.89911	2.32387	2.93018
PGF	ENSG00000119630	0.045127	1.33808	9.05391	4.52364	0.982091
PER3	ENSG00000049246	0.045127	1.65207	5.92704	2.66823	2.31881
DNAJB4	ENSG00000162616	0.045127	113.014	47.8681	76.3791	43.8228
VSTM2L	ENSG00000132821	0.045127	1.72447	0.571314	4.90149	4.09878
ERMP1	ENSG00000099219	0.0457552	2.79806	6.27209	9.61103	17.1896
WNT5B	ENSG00000111186	0.0463319	21.9932	6.54419	27.1501	9.76985
NTRK3	ENSG00000140538	0.0507664	0.345143	1.41209	0.139752	0.112032
PLD1	ENSG00000075651	0.0517033	6.98212	16.0208	11.625	9.87008
CFI	ENSG00000205403	0.0541015	2.03086	13.2692	3.94135	3.46693
RP11-401O9.3	ENSG00000264067	0.0541015	2.64779	0.808168	1.83053	1.18001
RARB	ENSG00000077092	0.0543709	2.11411	9.30894	2.23076	3.22027
CD14	ENSG00000170458	0.0565653	0.82147	4.54736	2.39159	1.59592
CH17-360D5.2	ENSG00000276850	0.0599075	0.967097	4.658	6.8691	5.93068
SLC25A23	ENSG00000125648	0.0604042	5.85158	13.5035	13.1073	11.8345
RP11-284F21.10	ENSG00000272405	0.0613305	0.0989854	0.317163	0.499294	1.16722
ADAMTSL4	ENSG00000143382	0.0623624	3.61312	11.8984	10.3899	3.49307
NFIB	ENSG00000147862	0.0654405	8.53234	25.7491	15.2044	11.2682
AC007405.6	ENSG00000239467	0.0654405	1.8095	0.447095	1.62911	1.19484
C5orf38	ENSG00000186493	0.0708616	5.948	2.22023	12.8096	2.18958
EFNB1	ENSG00000090776	0.0720568	4.77441	12.1859	6.51144	6.60705
P2RY6	ENSG00000171631	0.0732053	0.560835	1.21906	1.32563	1.13192
CECR7	ENSG00000237438	0.0748644	6.20131	2.654	5.92069	2.24052
OBSCN	ENSG00000154358	0.0779262	1.71401	3.45952	3.55048	4.30963
CTBP2	ENSG00000175029	0.0779262	20.1488	41.282	27.6807	36.9991
ACKR1	ENSG00000213088	0.0779262	1.29454	0.441119	2.23645	0.515671
TMEM51	ENSG00000171729	0.0790517	1.48511	5.05353	7.0124	11.1734
RP11-157G21.2	ENSG00000255836	0.0808405	0.570217	0.181846	0.787154	0.607627
HOXA6	ENSG00000106006	0.0873804	1.8861	0.5644	1.582	0.178105
BTBD11	ENSG00000151136	0.0873804	0.666321	5.42836	3.34339	2.73227
RP11-834C11.7	ENSG00000250654	0.0875635	1.65837	0.570885	0.936777	0.629221
GNAL	ENSG00000141404	0.0903201	0.555859	3.38334	1.8015	0.635816
GRIP2	ENSG00000144596	0.0954232	0.330583	1.27313	0.340122	0.118616
Table 3
Paired NIS lateral normal (6 Samples) vs NIS primary tumor (6 Samples)
Genes	Ensembl Id	qval	logfold in primary
GPRC5A	ENSG00000013588	9.74268e-06	-1.40158
VWA1	ENSG00000179403	9.74268e-06	-1.27972
ALDH1A1	ENSG00000165092	1.46804e-05	-2.68077
FAM225A	ENSG00000231528	2.34653e-05	1.01693
DHRS13	ENSG00000167536	0.000217858	-1.41324
PREX1	ENSG00000124126	0.000250809	1.88475
RNASE4	ENSG00000258818	0.000305221	-0.893563
DAPK1	ENSG00000196730	0.000444396	-1.95618
S1PR3	ENSG00000213694	0.000618354	0.711878
SLC4A1	ENSG00000004939	0.000780507	2.8436
PKP2	ENSG00000057294	0.000897071	-1.66909
TMTC2	ENSG00000179104	0.000918372	-0.903067
MUC1	ENSG00000185499	0.000918372	-0.960682
SH3D21	ENSG00000214193	0.000918372	-0.869592
TNC	ENSG00000041982	0.000967943	-0.648679
ELOVL2	ENSG00000197977	0.00191649	2.62701
SULF2	ENSG00000196562	0.00193479	-0.813261
HR	ENSG00000168453	0.00212133	-1.3905
RGL1	ENSG00000143344	0.00227611	0.705509
PTPRF	ENSG00000142949	0.00258112	-0.659116
ITGA11	ENSG00000137809	0.00319024	0.779711
SLC2A1	ENSG00000117394	0.00347766	-0.642131
LPXN	ENSG00000110031	0.00374551	0.673769
COL4A5	ENSG00000188153	0.00432466	-1.3331
RASGRF2	ENSG00000113319	0.00469799	-1.6993
NOMO1	ENSG00000103512	0.00476753	-4.213
ABLIM1	ENSG00000099204	0.00506346	-0.963952
FBXO2	ENSG00000116661	0.00624878	-2.40478
VLDLR	ENSG00000147852	0.00627947	-0.834041
PPDPF	ENSG00000125534	0.00661357	-0.589366
NEBL	ENSG00000078114	0.00756668	-1.46727
TPD52L1	ENSG00000111907	0.00756668	-0.732809
PALM	ENSG00000099864	0.00910438	-1.31145
GOLGA8A	ENSG00000175265	0.00910438	-0.637209
SERPINA3	ENSG00000196136	0.00990129	-2.10438
CNKSR2	ENSG00000149970	0.0117341	-1.81893
EMX2OS	ENSG00000229847	0.0122216	-2.21791
FBLN1	ENSG00000077942	0.0124592	-1.04758
CDKN1C	ENSG00000129757	0.0130691	-1.10337
PCSK1N	ENSG00000102109	0.0137147	-2.19114
STEAP1B	ENSG00000105889	0.0137147	1.0559
PCDH10	ENSG00000138650	0.0137147	-1.81496
HSPB6	ENSG00000004776	0.0140464	-0.624631
KITLG	ENSG00000049130	0.0140464	0.686993
IRX1	ENSG00000170549	0.0154446	-0.982759
SEMA3B	ENSG00000012171	0.0166446	-1.43817
S100A10	ENSG00000197747	0.0166446	-0.52677
ARHGEF4	ENSG00000136002	0.0172287	-1.25094
MICA	ENSG00000204520	0.022221	-4.51528
PFKFB3	ENSG00000170525	0.0223919	-0.968467
RP11-400N13.3	ENSG00000232679	0.0231346	2.53342
DNAJB2	ENSG00000135924	0.0234663	-0.652687
MYLK	ENSG00000065534	0.0324473	-0.583094
ADORA2B	ENSG00000170425	0.0324473	-0.850762
RP11-757G1.6	ENSG00000250508	0.0324473	2.38562
TMEM119	ENSG00000183160	0.0337626	0.861076
FCGRT	ENSG00000104870	0.0351176	-0.620854
RP11-493E12.3	ENSG00000274769	0.0359387	3.21856
CFI	ENSG00000205403	0.0402369	-1.06204
SIM1	ENSG00000112246	0.0409856	2.07373
ATG9B	ENSG00000181652	0.0422804	-1.73385
LRRC8C	ENSG00000171488	0.0439252	0.734422
TNFSF13	ENSG00000161955	0.0471341	-1.60043
RP11-326C3.7	ENSG00000254910	0.0474357	2.43057
HOXA6	ENSG00000106006	0.047506	-1.09456
FANK1	ENSG00000203780	0.0476246	-1.05049
PYGL	ENSG00000100504	0.0480079	-0.494927
TNFRSF21	ENSG00000146072	0.0480079	-0.836828
SH3BGRL2	ENSG00000198478	0.0484545	-0.726513
GALNT18	ENSG00000110328	0.0493868	-0.797341
ADAMTS1	ENSG00000154734	0.0505446	-0.660299
CMIP	ENSG00000153815	0.0538891	-0.55881
RASGEF1A	ENSG00000198915	0.0546402	-1.29665
CTSK	ENSG00000143387	0.0548091	0.562869
CNTN1	ENSG00000018236	0.0571322	-1.4888
SDCBP2	ENSG00000125775	0.0571322	-1.06582
SHROOM3	ENSG00000138771	0.0571322	-1.38148
CTHRC1	ENSG00000164932	0.0571322	0.625634
NHSL2	ENSG00000204131	0.0571322	1.12126
CTSF	ENSG00000174080	0.0576175	-0.789342
SIRPA	ENSG00000198053	0.0579328	-0.55313
SYNGR1	ENSG00000100321	0.0584764	-1.25191
TUBA4A	ENSG00000127824	0.0587068	-0.866158
LIMCH1	ENSG00000064042	0.0596278	-1.31425
HEPH	ENSG00000089472	0.0596278	-0.708899
PDE1C	ENSG00000154678	0.0596278	-1.2266
JUND	ENSG00000130522	0.0608441	-0.498641
PPL	ENSG00000118898	0.0627834	-1.75285
HOXA5	ENSG00000106004	0.0631362	-0.900857
SLC44A2	ENSG00000129353	0.0631362	-0.583398
LINC00525	ENSG00000146666	0.0631362	2.26237
CADPS	ENSG00000163618	0.0631362	1.3908
CKB	ENSG00000166165	0.0631362	-1.15045
NINJ2	ENSG00000171840	0.0631362	2.6105
NALCN	ENSG00000102452	0.0645045	-0.709344
HAS2	ENSG00000170961	0.064861	0.477726
COL10A1	ENSG00000123500	0.0654354	0.906576
MELTF	ENSG00000163975	0.0722277	-1.07007
C5orf30	ENSG00000181751	0.0755786	0.84788
SLC5A3	ENSG00000198743	0.0763637	0.475373
MPP4	ENSG00000082126	0.0771141	0.910344
CDKN1C	ENSG00000273707	0.0789581	-1.68025
SNED1	ENSG00000162804	0.0793287	-0.705896
TAF9B	ENSG00000187325	0.0815489	0.856677
SEMA3E	ENSG00000170381	0.0821574	-1.96773
C12orf45	ENSG00000151131	0.0826907	0.69662
TANC2	ENSG00000170921	0.0826907	-0.484023
TMEM134	ENSG00000172663	0.0826907	-0.633259
LTB4R	ENSG00000213903	0.0826907	-1.31596
ATAT1	ENSG00000223752	0.0826907	-1.30567
RP11-673E1.3	ENSG00000249741	0.0826907	2.83275
EEF1A2	ENSG00000101210	0.084258	-1.71757
QSOX1	ENSG00000116260	0.084258	-0.459214
ACAN	ENSG00000157766	0.084258	0.860401
RAB39B	ENSG00000155961	0.0842587	1.3635
S100A2	ENSG00000196754	0.0842587	-0.844748
RP11-617F23.1	ENSG00000259291	0.0842587	-0.91805
PPFIA4	ENSG00000143847	0.0866899	-0.991322
PXDC1	ENSG00000168994	0.0866899	-0.445965
STEAP3	ENSG00000115107	0.0906601	0.471074
SYBU	ENSG00000147642	0.090704	-1.26053
CLSTN1	ENSG00000171603	0.0926154	-0.444517
NRG1	ENSG00000157168	0.0999721	1.12841
Table 4
Ligand-Receptor pairs expression change between NIS and Epithelial
from Prophylactic normal to primary tumor with NIS q-value<0.1
NIS	NIS expr. In primary	Epithelial	Epi. Expr. In primary
GDF5	up	ACVR1	up
GDF5	up	ACVR2A	up
GDF5	up	ACVR2B	down
GDF5	up	BMPR1A	down
GDF5	up	BMPR1B	down
GDF5	up	BMPR2	down
GDF5	up	ROR2	up
IL11	down	IL11RA	up
IL11	down	IL6ST	up
IL13RA2	down	IL13	up
MMP7	down	CD151	down
MMP7	down	CD44	down
MMP7	down	CDH6	up
MMP7	down	ERBB4	up
MMP9	down	EPHB2	down
MMP9	down	ITGAM	up
MMP9	down	ITGB2	down
MMP9	down	LRP1	up
NPY4R	down	NPY	up
NPY4R	down	PPY	up
NPY4R	down	PYY	up
TNC	down	CNTN1	down
TNC	down	EGFR	down
TNC	down	ITGA2	down
TNC	down	ITGA5	up
TNC	down	ITGA7	up
TNC	down	ITGA8	up
TNC	down	ITGA9	up
TNC	down	ITGAV	up
TNC	down	ITGB1	up
TNC	down	NT5E	up
TNC	down	PTPRB	down
TNC	down	PTPRZ1	down
TNC	down	SDC1	down
TNC	down	SDC4	down
Table 5
Ligand-Receptor pairs expression change between NIS and Epithelial
from primary to metastatic tumor with NIS q-value<0.1
NIS	NIS expr. In met	Epithelial	Epi. Expr. In met
ADORA2B	up	NTN1	down
CD14	up	ITGA4	down
CD14	up	ITGB1	up
CD36	down	COL1A1	down
CD36	down	COL1A2	down
CD36	down	THBS1	down
COL7A1	up	ITGA2	up
EFNB1	up	EPHA4	down
EFNB1	up	EPHA6	up
EFNB1	up	EPHB1	up
EFNB1	up	EPHB2	up
EFNB1	up	EPHB3	down
EFNB1	up	EPHB4	up
EFNB1	up	EPHB6	up
EFNB1	up	ERBB2	up
FGFR2	up	FGF10	down
FGFR2	up	FGF11	down
FGFR2	up	FGF12	up
FGFR2	up	FGF13	up
FGFR2	up	FGF14	down
FGFR2	up	FGF16	up
FGFR2	up	FGF17	down
FGFR2	up	FGF18	up
FGFR2	up	FGF19	up
FGFR2	up	FGF1	down
FGFR2	up	FGF21	down
FGFR2	up	FGF22	down
FGFR2	up	FGF23	down
FGFR2	up	FGF2	down
FGFR2	up	FGF3	up
FGFR2	up	FGF4	up
FGFR2	up	FGF5	up
FGFR2	up	FGF7	down
FGFR2	up	FGF8	down
FGFR2	up	FGF9	down
FGFR2	up	L1CAM	down
FGFR2	up	NCAM1	up
FGFR2	up	PF4	up
NTRK3	up	NTF3	down
NTRK3	up	NTF4	down
PGF	up	FLT1	up
PGF	up	NRP1	down
PGF	up	NRP2	down
SEMA3F	up	PLXNA1	down
SEMA3F	up	PLXNA3	down
SEMA4B	up	DCBLD2	up
SPON2	down	ITGAM	up
SPON2	down	ITGB2	down
UCN2	up	CRHR1	down
UCN2	up	CRHR2	down
UCN2	up	IL10RB	down
Table 6
NIS Ligand - Epi. Receptor pairs expression change
from primary to metastatic tumor with NIS and Epi. p-value<0.1
NIS Ligand	Epi. Receptor	NIS_lig_pval	epi_rec_pval	NIS_lig_logfold	epi_rec_logfold
GDF5	ACVR2B	0.0780615	0.0120718	-0.889016	1.27068
INHA	ACVR2B	0.029303	0.0120718	0.586509	1.27068
PTN	ALK	0.0304929	0.0895303	1.72671	-1.03888
COL4A3	CD47	0.0769293	0.00429919	1.3921	0.940743
COL4A5	CD47	0.0466919	0.00429919	1.65604	0.940743
THBS1	CD47	0.0349306	0.00429919	-1.01176	0.940743
PF4	CXCR3	0.0500572	0.0247342	-1.84356	1.60473
CCL13	CXCR3	0.0130805	0.0247342	-1.96264	1.60473
CCL11	CXCR3	0.0851771	0.0247342	3.76938	1.60473
ZG16B	CXCR4	0.0161743	0.0535211	1.3209	2.80145
WNT5A	FZD7	0.00189013	0.0268031	-1.76	-1.96138
WNT2	FZD7	0.0214699	0.0268031	-2.71619	-1.96138
VEGFA	GPC1	0.0931484	0.0111016	0.978172	-1.12065
NRG1	GPC1	0.0982603	0.0111016	-1.03691	-1.12065
IL18	IL18R1	0.0612708	0.0987616	2.11854	-0.961468
FN1	ITGA5	0.00996424	0.0548401	-1.30313	-1.08597
ANGPT1	ITGA5	0.0230361	0.0548401	-1.37887	-1.08597
ADAM15	ITGA5	0.0520533	0.0548401	0.552993	-1.08597
PLAU	ITGA5	0.0484797	0.0548401	1.87429	-1.08597
SPON2	ITGAM	0.00285397	0.0251018	-2.39526	1.05111
PLAU	ITGAM	0.0484797	0.0251018	1.87429	1.05111
F10	ITGAM	0.0684618	0.0251018	-0.792501	1.05111
FN1	ITGB3	0.00996424	0.05792	-1.30313	-0.888068
ADAM15	ITGB3	0.0520533	0.05792	0.552993	-0.888068
MFGE8	ITGB3	0.0145945	0.05792	-1.26547	-0.888068
THBS1	ITGB3	0.0349306	0.05792	-1.01176	-0.888068
PLAU	ITGB5	0.0484797	0.0306188	1.87429	-0.881218
DKK1	KREMEN2	0.0343001	0.0950742	-1.34539	1.18654
PLAU	LRP1	0.0484797	0.0462084	1.87429	-1.11489
LRPAP1	LRP1	0.0452452	0.0462084	0.646865	-1.11489
A2M	LRP1	0.0373601	0.0462084	-1.82533	-1.11489
THBS1	LRP1	0.0349306	0.0462084	-1.01176	-1.11489
NTNG2	LRRC4C	0.0462006	0.00766445	0.872151	1.13787
PLAU	MRC2	0.0484797	0.0388805	1.87429	-1.56337
NOV	NOTCH1	0.064424	0.0740532	1.37341	-1.40585
PSEN1	NOTCH1	0.0965172	0.0740532	0.354332	-1.40585
PSEN1	NOTCH3	0.0965172	0.00940033	0.354332	-1.28417
PSEN1	NOTCH4	0.0965172	0.0636739	0.354332	-0.365755
RPH3A	NRXN1	0.082387	0.0866557	1.22443	0.979673
SYTL3	NRXN1	0.0720594	0.0866557	1.06083	0.979673
NXPH2	NRXN1	0.0981404	0.0866557	2.62048	0.979673
SEMA3F	PLXNA1	0.0602531	0.0515683	3.03658	-0.564976
SEMA6D	PLXNA1	0.0731841	0.0515683	1.11429	-0.564976
NOV	PLXNA1	0.064424	0.0515683	1.37341	-0.564976
WNT5A	ROR1	0.00189013	0.0249923	-1.76	-1.24699
LRPAP1	SORT1	0.0452452	0.0787709	0.646865	-0.904497
SFTPD	TLR4	0.0985656	0.017362	0.820884	-1.1513
ZG16B	TLR4	0.0161743	0.017362	1.3209	-1.1513
FN1	TMPRSS6	0.00996424	0.0701316	-1.30313	2.22804
TNFSF13	TNFRSF13B	0.0561527	0.0235494	0.907018	2.44854
Table 7
Epi. Ligand - NIS Receptor pairs expression change
from primary to metastatic tumor with NIS and Epi. p-value<0.1
Epi. Ligand	NIS Receptor	epi_lig_pval	NIS_rec_pval	epi_lig_logfold	NIS_rec_logfold
AGT	AGTR1	0.0256608	0.0413422	2.08882	-1.52408
BMP4	ACVR2B	0.0582462	0.0213848	1.76091	0.793057
BMP6	ACVR2B	0.0753092	0.0213848	-2.83522	0.793057
C1orf112	PLSCR4	0.0593301	0.0659576	1.01786	0.649321
CALM2	KCNQ5	0.0340333	0.0860408	0.497436	0.788575
CALM2	TRPC5	0.0340333	0.0469996	0.497436	-3.00246
CALM2	EGFR	0.0340333	0.0313888	0.497436	1.09089
COL18A1	GPC4	0.0583075	0.00197587	-0.328479	-1.46787
CTGF	NTRK1	0.0474685	0.0350136	-2.58454	1.09457
EFEMP1	EGFR	0.00849253	0.0313888	-2.27749	1.09089
EFEMP2	PLSCR4	0.0265811	0.0659576	-1.3311	0.649321
F11	GP1BA	0.092147	0.0761451	1.47468	1.51226
FGA	ITGA2B	0.0876712	0.0479162	2.88258	1.16168
FGF11	FGFR2	0.0290945	0.0230437	-1.39548	2.57129
FGF17	FGFR2	0.0995692	0.0230437	-1.25129	2.57129
FGF9	FGFR2	0.0511139	0.0230437	-1.81885	2.57129
FN1	COL13A1	0.0199616	0.0114379	-2.14433	0.978626
FN1	ITGA3	0.0199616	0.0641064	-2.14433	1.31903
FN1	TSHR	0.0199616	0.0713478	-2.14433	-1.12502
FN1	ITGA4	0.0199616	0.00883098	-2.14433	-1.5952
FN1	ITGA2B	0.0199616	0.0479162	-2.14433	1.16168
FN1	CD44	0.0199616	0.0553644	-2.14433	0.786422
GAL	GALR2	0.0341212	0.0974883	1.75878	-1.08783
GDF5	ACVR2B	0.0890565	0.0213848	-3.28088	0.793057
HLA-E	SLC16A4	0.0174366	0.024896	-1.16065	1.17324
HSP90AA1	EGFR	0.0511809	0.0313888	0.887332	1.09089
ICAM4	ITGA4	0.0599051	0.00883098	0.970768	-1.5952
ICAM4	ITGA2B	0.0599051	0.0479162	0.970768	1.16168
IHH	BOC	0.0873442	0.0981395	1.60505	1.66438
IL16	KCND2	0.0791111	0.0017935	-1.3492	-2.01569
INHA	ACVR1B	0.016284	0.0892359	-1.18664	0.620988
INHA	ACVR2B	0.016284	0.0213848	-1.18664	0.793057
INHBA	ACVR2B	0.0474589	0.0213848	-1.74196	0.793057
INHBA	ACVR1B	0.0474589	0.0892359	-1.74196	0.620988
INHBC	ACVR2B	0.0863341	0.0213848	0.925441	0.793057
INHBC	ACVR1B	0.0863341	0.0892359	0.925441	0.620988
INSL3	RXFP2	0.00220851	0.0229857	1.87541	-2.41325
LAMA1	ITGA3	0.0933165	0.0641064	-1.8552	1.31903
NGF	NTRK1	0.0927134	0.0350136	0.553837	1.09457
NID2	COL13A1	0.0703475	0.0114379	-2.48272	0.978626
PKM	CD44	0.0450397	0.0553644	-0.68834	0.786422
PTDSS1	JMJD6	0.098374	0.0780274	0.585376	-0.620679
PTDSS1	SCARB1	0.098374	0.0984329	0.585376	0.777523
RLN1	RXFP2	0.0923968	0.0229857	1.48456	-2.41325
RLN2	RXFP2	0.0207916	0.0229857	2.32366	-2.41325
SEMA4D	ERBB2	0.021252	0.0173361	1.15157	0.616168
THBS2	ITGA4	0.0765869	0.00883098	-1.77671	-1.5952
TIMP2	ITGA3	0.0792003	0.0641064	-0.650249	1.31903
TNF	SLC5A11	0.00882054	0.0955185	2.26601	-0.955853
TNFSF12	TNFRSF25	0.0173873	0.0478439	-0.83925	1.5188
VCAN	ITGA4	0.0189081	0.00883098	-1.24661	-1.5952
VCAN	CD44	0.0189081	0.0553644	-1.24661	0.786422
VCAN	EGFR	0.0189081	0.0313888	-1.24661	1.09089
VEGFA	EGFR	0.00129091	0.0313888	-0.991667	1.09089
VTN	ITGA3	0.0726555	0.0641064	1.16837	1.31903
VTN	ITGA2B	0.0726555	0.0479162	1.16837	1.16168
WNT3A	APCDD1	0.0246074	0.0885497	1.04825	-1.39868
WNT3A	FZD8	0.0246074	0.0381002	1.04825	1.49632
WNT5A	FZD8	0.0166362	0.0381002	-1.48755	1.49632
Figure S1
Immunohistochemistry staining of C2orf88 (purple) and EPCAM (brown) on primary breast tumor
